# Longitudinal comparison of the developing gut virome in infants and their mothers

**DOI:** 10.1101/2022.05.13.491764

**Authors:** Andrea C Granados, Catherine Ley, William A. Walters, Scot Federman, Yale Santos, Thomas Haggerty, Alicia Sotomayor-Gonzalez, Venice Servellita, Ruth E Ley, Julie Parsonnet, Charles Y Chiu

**Author notes:** co-senior authors (Julie Parsonnet, Charles Y Chiu). Corresponding author: Charles Y Chiu MD PhD, University of California San Francisco, 185 Berry St, Box 0134, San Francisco, CA, 94158.

## Abstract

The virome of the human gut and its development in early life are poorly understood. Here we performed viral metagenomic sequencing on stool samples from a multiethnic, socioeconomically diverse cohort of 53 infants collected longitudinally over their first 3 years of life and their mothers to investigate and compare their viromes. The asymptomatic infant virome consisted of bacteriophages, dietary/environmental viruses, and human pathogenic viruses, in contrast to the material virome, in which sequence reads from human pathogenic viruses were absent or present at extremely low levels. Picornaviruses and phages in the family *Microviridae* (microviruses) dominated the infant virome, while microviruses and tomato mosaic virus dominated the maternal virome. As the infants aged, the human pathogenic and dietary/environmental virus components remained distinct from the materal virome, while the phage component evolved to become more similar. However, the composition of the evolving infant virome was not determined by the mother and was still maturing to the adult virome at three years of age.

**Importance:** The development of the human gut virome in early childhood is poorly understood. Here we use viral metagenomic sequencing in a cohort of 53 infants to the characterize their gut viromes and compare them to their mothers’.. This study finds that the infant virome consists of phages and human pathogenic viruses in asymptomatic individuals and is still maturing into the adult virome at three years of age.
