## Supplemental Table S1 for "Longitudinal comparison of the developing gut virome in infants and their mothers"

### Sheet: Sheet1
Supplementary Table 1. Number of reads sequenced from the stool of STORK infants
	Stork1	Stork2	Stork3	Stork4	Stork5	Stork6	Stork7	Stork8	Stork9	Stork10	Stork11	Stork12	Stork13	Average	Standard Deviation
Raw Data	3331383688	4345285112	5963903694	4357867356	10233656600	4591127632	2649343678	5812249334	5748891656	6080854984	6143857180	5741182526	15734389620	6210307158	3392013314
Preprocessed	1620354973	3770590829	3426094173	1461617337	2164735044	2462521663	1489502155	2592233084	1283008847	1736507987	1715825111	2159022592	3208022134	2237695071	8.0981e+08
Human Matched	496325276	110440815	1308643322	109450730	186063497	265091729	10741322	234524395	45095558	143723263	182509603	277884495	608291251	306060404	3.45032e+08
Unmatched	579464071	1660150010	871820593	552166607	678671547	697429934	578760833	557708689	537913289	592784724	533315508	681138097	699730883	709311907	3.01106e+08
NT Matched	634531942	654116495	633803748	549516618	534422471	673157232	121662086	675061679	310985578	450785876	714275206	994871387	1309123659	635101075	2.9062e+08
NT Virus Matched	120326943	38565558	573477963	63326012	142183090	46427636	76151795	280757337	111004915	47210719	72755416	140138581	139845504	142474728	1.44626e+08
NT Bacteria Matched	505705829	614947687	522736785	482245327	391801101	626201101	45428625	393171589	199581540	403075446	636658454	839991015	1160724679	524789937	2.77225e+08
% Unmatched	35.76	44.03	25.45	37.79	31.35	28.32	38.86	21.51	41.93	34.14	31.08	31.55	21.81	33	7.13
Abbreviations: NT, NCBI nucleotide ("NT") database; STORKx, sequencing runs 1-12 from the 53 infants in the STORK study
