## Supplemental Table S2 for "Longitudinal comparison of the developing gut virome in infants and their mothers"

### Sheet: Sheet1
Supplementary Table 2. Number of reads sequenced from the stool of STORK mothers
	StorkMom1	StorkMom2	StorkMom3	StorkMom4	Average	Standard Deviation
Raw Data	544807996	376315886	4491763734	4455623568	2467127796	2318050472
Preprocessed	387234458	177712892	3044086524	2960178838	1642303178	1572897009
Human Matched	28233249	10014146	285787152	315382921	159854367	163120005
NT Matched	115879606	38858322	1511802239	1818755591	871323940	925839139
NT Virus Matched	31605492	11364244	167910402	235198934	111519768	107848443
NT Bacteria Matched	83908804	27464152	1319214033	1549901280	745122067	801974029
Unmatched	259001201	167698746	1758299372	1644795917	957448809	861266876
% Unmatched	47.54	44.56	39.14	36.92	38.81	37.15
Abbreviations: NT, NCBI nucleotide ("NT") database; STORKMomx, sequencing runs 1-4 from the 53 moms in the STORK study
